# Beyond A and B Compartments: how major nuclear locales define nuclear genome organization and function

**DOI:** 10.1101/2024.04.23.590809

**Authors:** Omid Gholamalamdari, Tom van Schaik, Yuchuan Wang, Pradeep Kumar, Liguo Zhang, Yang Zhang, Gabriela A. Hernandez Gonzalez, Athanasios E. Vouzas, Peiyao A. Zhao, David M. Gilbert, Jian Ma, Bas van Steensel, Andrew S. Belmont

## Abstract

Models of nuclear genome organization often propose a binary division into active versus inactive compartments yet typically overlook nuclear bodies. Here we integrated analysis of sequencing and image-based data to compare genome organization in four human cell types relative to three different nuclear locales: the nuclear lamina, nuclear speckles, and nucleoli. Whereas gene expression correlates mostly with nuclear speckle proximity, DNA replication timing correlates with proximity to multiple nuclear locales. Speckle attachment regions emerge as DNA replication initiation zones whose replication timing and gene composition vary with their attachment frequency. Most facultative LADs retain a partially repressed state as iLADs, despite their positioning in the nuclear interior. Knock out of two lamina proteins, Lamin A and LBR, causes a shift of H3K9me3-enriched LADs from lamina to nucleolus, and a reciprocal relocation of H3K27me3-enriched partially repressed iLADs from nucleolus to lamina. Thus, these partially repressed iLADs appear to compete with LADs for nuclear lamina attachment with consequences for replication timing. The nuclear organization in adherent cells is polarized with nuclear bodies and genomic regions segregating both radially and relative to the equatorial plane. Together, our results underscore the importance of considering genome organization relative to nuclear locales for a more complete understanding of the spatial and functional organization of the human genome.
