## Supplementary Table 1 for "Beyond A and B Compartments: how major nuclear locales define nuclear genome organization and function"

### Sheet: TSA-seq
Experiment Set Accession	Experiment Type	Assay Details	Biosource	Dataset
4DNESO6HFSAD	TSA-seq	NIFK protein	H1-hESC (Tier 1)	TSA-seq MKI67IP in H1 cells
4DNESGGXKI1H	TSA-seq	LMNB1 protein	H1-hESC (Tier 1)	TSA-seq v2 Lamin B1 in H1 cells
4DNESC3D6NGQ	TSA-seq	SON protein	H1-hESC (Tier 1)	TSA-seq v2 SON in H1 cells
4DNESAHA7E69	TSA-seq	NIFK protein	HCT116 (Tier 2)	TSA-seq MKI67IP in HCT116 cells
4DNESTE8NJOE	TSA-seq	LMNB1 protein	HCT116 (Tier 2)	TSA-seq v1 Lamin B1 in HCT116
4DNESH8LXMG3	TSA-seq	SON protein	HCT116 (Tier 2)	TSA-seq v2 SON in HCT116. cells
4DNESGAR9ZBW	TSA-seq	NIFK protein	HFFc6 (Tier 1)	TSA-seq MKI67IP in HFFc6 cells
4DNESMF4T7QQ	TSA-seq	LMNB1 protein	HFFc6 (Tier 1)	TSA-seq v2 Lamin B1 in HFFc6
4DNES85R9TIB	TSA-seq	SON protein	HFFc6 (Tier 1)	TSA-seq v2 SON in HFFc6 cells
4DNESA1Z2ZVR	TSA-seq	LaminB1:B2	K562 (Tier 2)	TSA-seq v1 LaminB in K562
4DNESI714SZN	TSA-seq	NIFK protein	K562 (Tier 2)	TSA-seq MKI67IP in k562 cells
4DNESW3L596Q	TSA-seq	SON protein	K562 (Tier 2)	TSA-seq v2 SON in K562 cells
GSE154095	TSA-seq	SON protein	IMR90	TSA-seq v2 SON in IMR90 cells

### Sheet: DamID
Experiment Set Accession	Experiment Type	Assay Details	Biosource	Dataset
4DNESXKBPZKQ	DamID-seq	LMNB1 protein	H1-hESC (Tier 1)	DamID-seq on H1-hESC cells (2017-12-14)
4DNES24XA7U8	DamID-seq	LMNB1 protein	HCT116 (Tier 2)	DamID-seq on HCT116 cells (2018-10-22)
4DNESXZ4FW4T	DamID-seq	LMNB1 protein	HFFc6 (Tier 1)	DamID-seq on HFFc6 cells (2017-12-14)
4DNESTAJJM3X	DamID-seq	LMNB1 protein	K562 (Tier 2)	DamID-seq on K562 cells (2018-10-22)

### Sheet: Repli-seq
Experiment Set Accession	Experiment Type	Assay Details	Biosource	Dataset
4DNESIB37EU2	Replication timing	2-stage Repli-seq	HFFc6 (Tier 1)	E/L repliseq on HFFc6 cells - Gold Standard (2018-02-06)
4DNESEJCRVNR	Replication timing	2-stage Repli-seq	H1-hESC (Tier 1)	E/L repliseq on H1-hESC cells (2017-08-17)
4DNESXPNEE4Q	Replication timing	2-stage Repli-seq	HCT116 (Tier 2)	E/L repliseq on HCT116 cells (2017-08-17)
4DNESC2VFNP2	Replication timing	2-stage Repli-seq	K562 (Tier 2)	E/L repliseq on K562 cells (2017-08-17)
4DNESXRBILXJ	Replication timing	Multi-stage Repli-seq	H1-hESC (Tier 1)	16-fraction Repli-seq on H1-hESC
4DNESNGZM5FG	Replication timing	Multi-stage Repli-seq	HCT116 (Tier 2)	16-fraction Repli-seq on HCT116

### Sheet: ChIP_Seq
Cell type	Target	Technique	FoldChange	pvalue	Source
K562	H3K79me2	ChIP-seq	ENCFF957YJT	ENCFF213LKE	ENCODE
K562	H3K4me3	ChIP-seq	ENCFF660WUG	ENCFF767UON	ENCODE
K562	H3K4me2	ChIP-seq	ENCFF959YJV	ENCFF054RSU	ENCODE
K562	H3K27me3	ChIP-seq	ENCFF405HIO	ENCFF665RDD	ENCODE
K562	H3K36me3	ChIP-seq	ENCFF163NTH	ENCFF296TSL	ENCODE
K562	H4K20me1	ChIP-seq	ENCFF605FAF	ENCFF694ODT	ENCODE
K562	H3K4me1	ChIP-seq	ENCFF834SEY	ENCFF100FDI	ENCODE
K562	H3K9me3	ChIP-seq	ENCFF601JGK	ENCFF632NQA	ENCODE
K562	H3K9ac	ChIP-seq	ENCFF286WRJ	ENCFF239EBH	ENCODE
K562	H3K27ac	ChIP-seq	ENCFF849TDM	ENCFF469JMR	ENCODE
K562	H2AFZ	ChIP-seq	ENCFF621DJP	ENCFF202EVH	ENCODE
HCT116	H2AFZ	ChIP-seq	ENCFF863EHT	ENCFF763QXL	ENCODE
HCT116	H3K27me3	ChIP-seq	ENCFF717ZKL	ENCFF232QSG	ENCODE
HCT116	H3K9me3	ChIP-seq	ENCFF254TIW	ENCFF572IBD	ENCODE
HCT116	H3K4me1	ChIP-seq	ENCFF239FXT	ENCFF182EJH	ENCODE
HCT116	H3K36me3	ChIP-seq	ENCFF024LGD	ENCFF415LBK	ENCODE
HCT116	H4K20me1	ChIP-seq	ENCFF349NQI	ENCFF471QCK	ENCODE
HCT116	H3K79me2	ChIP-seq	ENCFF631DLM	ENCFF780NVL	ENCODE
HCT116	H3K27ac	ChIP-seq	ENCFF787LMI	ENCFF997CJQ	ENCODE
HCT116	H3K4me2	ChIP-seq	ENCFF693HVA	ENCFF624KAH	ENCODE
HCT116	H3K4me3	ChIP-seq	ENCFF649ZLF	ENCFF394IMO	ENCODE
HCT116	H3K9me2	ChIP-seq	ENCFF630HKF	ENCFF814BPD	ENCODE
HCT116	H3K9ac	ChIP-seq	ENCFF743PJP	ENCFF558LSB	ENCODE
H1	H3K27ac	ChIP-seq	ENCFF423TVA	ENCFF455PUU	ENCODE
H1	H3K4me1	ChIP-seq	ENCFF584AVI	ENCFF335ZGP	ENCODE
H1	H3K27me3	ChIP-seq	ENCFF912ZUR	ENCFF277UCT	ENCODE
H1	H3K9ac	ChIP-seq	ENCFF795DQH	ENCFF890MIB	ENCODE
H1	H3K36me3	ChIP-seq	ENCFF422PZQ	ENCFF687LJF	ENCODE
H1	H3K9me3	ChIP-seq	ENCFF579PBG	ENCFF358AWN	ENCODE
H1	H3K4me2	ChIP-seq	ENCFF142UOO	ENCFF501AUN	ENCODE
H1	H3K79me2	ChIP-seq	ENCFF854LTH	ENCFF640WRD	ENCODE
H1	H2AFZ	ChIP-seq	ENCFF775ZWT	ENCFF758YFI	ENCODE
H1	H3K4me3	ChIP-seq	ENCFF629XVB	ENCFF252FBN	ENCODE
H1	H4K20me1	ChIP-seq	ENCFF067XIV	ENCFF453OCL	ENCODE
HFFc6	H3K27ac	ChIP-seq	4DNFINRI6WOL	-	4DN
HFFc6	H3K4me1	ChIP-seq	4DNFI3WBAYI7	-	4DN
HFFc6	H3K4me3	ChIP-seq	4DNFIVYWZE1W	-	4DN
HFFc6	H2AFZ	Imputed ChIP-seq	4DNFIB79WDUY	-	4DN-Avacado imputed
HFFc6	H3K27me3	Imputed ChIP-seq	4DNFIMJHO898	-	4DN-Avacado imputed
HFFc6	H3K36me3	Imputed ChIP-seq	4DNFIDU8WT76	-	4DN-Avacado imputed
HFFc6	H3K4me2	Imputed ChIP-seq	4DNFIFB7SHA1	-	4DN-Avacado imputed
HFFc6	H3K79me2	Imputed ChIP-seq	4DNFIBS37Z1K	-	4DN-Avacado imputed
HFFc6	H3K9ac	Imputed ChIP-seq	4DNFINBZ9NNY	-	4DN-Avacado imputed
HFFc6	H3K9me3	Imputed ChIP-seq	4DNFILJFE7WW	-	4DN-Avacado imputed
HFFc6	H4K20me1	Imputed ChIP-seq	4DNFI13RAB7H	-	4DN-Avacado imputed
HFFc6	H3K4me3	Mint-ChIP-seq	ENCFF995LLA	ENCFF598MLG	ENCODE
HFFc6	H3K27ac	Mint-ChIP-seq	ENCFF426TLD	ENCFF644GJB	ENCODE
HFFc6	H3K36me3	Mint-ChIP-seq	ENCFF070SWD	ENCFF431XVV	ENCODE
HFFc6	H3K9me3	Mint-ChIP-seq	ENCFF690KUY	ENCFF542CZT	ENCODE
HFFc6	H3K4me1	Mint-ChIP-seq	ENCFF994SSG	ENCFF834VWT	ENCODE

### Sheet: RNA_Seq
Accession ID	Target	Cell type	Data Source
ENCFF928NYA	RNA_Seq	K562	ENCODE
ENCFF435PHM	RNA_Seq	HCT116	ENCODE
ENCFF174OMR	RNA_Seq	H1	ENCODE
4DNFI5MR6C3G	RNA_Seq	HFF	4DN
